# Environmental exosomes: Evidence of extracellular RNA release by aquatic organisms

**DOI:** 10.1101/2025.11.04.686478

**Authors:** Ryo Yonezawa, Lingxin Meng, Naoki Hashimoto, Ibuki Igarashi, Satoshi Kimura, Nina Yasuda, Susumu Mitsuyama, Takanori Kobayashi, Kazutoshi Yoshitake, Shigeharu Kinoshita, Nahoko Bailey-Kobayashi, Kaoru Maeyama, Kiyohito Nagai, Shugo Watabe, Tetsuhiko Yoshida, Shuichi Asakawa

**Affiliations:** Laboratory of Aquatic Molecular Biology and Biotechnology, Department of Aquatic Bioscience, Graduate School of Agricultural and Life Science, The University of Tokyo, Bunkyo, Tokyo 113-8657, Japan; Signal Peptidome Research Laboratory, Department of Aquatic Bioscience, Graduate School of Agricultural and Life Sciences, The University of Tokyo, Bunkyo, Tokyo 113-8657, Japan; Laboratory of Aquatic Conservation, Department of Ecosystem Studies, Graduate School of Agricultural and Life Science, The University of Tokyo, Bunkyo, Tokyo 113-8657, Japan; Technology Advancement Center, Graduate School of Agricultural and Life Sciences, The University of Tokyo, Bunkyo-ku, Tokyo 113-8657, Japan; College of Bioresource Sciences, Nihon University, Kanagawa, 252-0880, Japan; School of Marine Biosciences, Kitasato University, Minami-ku, Sagamihara, Kanagawa 252-0313, Japan; Institute for Advanced Sciences, TOAGOSEI CO., LTD., Tsukuba, Ibaraki 300-2611, Japan; Mikimoto Pearl Research Institute, K.MIKIMOTO & CO., LTD., Hazako 923-74, Hamajima, Shima, Mie 517-0403, Japan; Mikimoto Pharmaceutical CO., LTD., Kurose 1425, Ise, Mie 516-8581, Japan

## Abstract

Aquatic organisms continuously interact with surrounding water, yet whether they release extracellular vesicles remains unknown. We hypothesized that pearl oysters (*Pinctada fucata*) release exosomes/small extracellular vesicles (sEVs) into the aquatic environment. To this end, we collected exosomes/sEV-sized components by ultrafiltration from tank water and open-sea culture areas. Microscopy revealed abundant vesicles consistent with exosome/sEV size, and RNA sequencing identified oyster-specific piRNAs that matched sequences previously detected in hemolymph exosomes. These findings demonstrated that pearl oysters actively released exosomes containing species-specific nucleic acids into surrounding water. We propose referring to these vesicles as environmental exosomes/environmental sEVs (eExosomes/esEVs). This finding suggests that aquatic exosomes serve as carriers of RNA and may contribute to inter-organismal communication networks. Beyond their functional role, eExosomes/esEVs also hold promise as novel targets for environmental DNA/RNA (eDNA/eRNA) analysis, offering new opportunities for ecological monitoring and biodiversity research.
