## Supplementary data S2 for "Environmental exosomes: Evidence of extracellular RNA release by aquatic organisms"

### Sheet: Tank
qseqid(Query Seq-id)	sseqid(Subject Seq-id)	pident(Percentage of identical matches)	qcovs(Query Coverage Per Subject)	length	slen(subject length）	mismatch	gapopen(Number of gap openings)	qstart(Start of alignment in query)	qend(End of alignment in query)	sstart(Start of alignment in subject)	send(End of alignment in subject)	evalue	bitscore
Tank_4056907_x198	piR-268756_x247	100	100	31	31	0	0	1	31	1	31	1.67e-11	61.9
Tank_4344412_x171	piR-81263_x405	100	100	32	32	0	0	1	32	1	32	4.47e-12	63.9
Tank_5159516_x110	piR-274561_x543	100	100	25	25	0	0	1	25	1	25	4.25e-08	50.1
Tank_5795199_x79	piR-247172_x14	100	100	32	32	0	0	1	32	1	32	4.47e-12	63.9
Tank_7464475_x34	piR-108476_x336	100	100	32	32	0	0	1	32	1	32	4.47e-12	63.9
Tank_7721742_x30	piR-227462_x2	100	100	31	31	0	0	1	31	1	31	1.67e-11	61.9
Tank_8485176_x21	piR-226940_x4	100	100	26	26	0	0	1	26	1	26	1.16e-08	52
Tank_8495361_x21	piR-237422_x42	100	100	31	31	0	0	1	31	1	31	1.67e-11	61.9
Tank_8866866_x18	piR-56350_x11	100	100	32	32	0	0	1	32	1	32	4.47e-12	63.9
Tank_9085762_x17	piR-212390_x2	100	100	26	26	0	0	1	26	1	26	1.16e-08	52
Tank_9263705_x16	piR-28519_x1	100	100	30	30	0	0	1	30	1	30	6.24e-11	60
Tank_9439667_x15	piR-120175_x3038	100	100	32	32	0	0	1	32	1	32	4.47e-12	63.9
Tank_9560078_x14	piR-19539_x1	100	100	32	32	0	0	1	32	1	32	4.47e-12	63.9
Tank_9610170_x14	piR-212550_x51	100	100	31	31	0	0	1	31	1	31	1.67e-11	61.9
Tank_9707229_x13	piR-192452_x21	100	100	32	32	0	0	1	32	1	32	4.47e-12	63.9
Tank_9928650_x12	piR-261727_x15	100	100	31	31	0	0	1	31	1	31	1.67e-11	61.9
Tank_10007610_x12	piR-276951_x4	100	100	25	25	0	0	1	25	1	25	4.25e-08	50.1
Tank_10316241_x11	piR-156933_x2	100	100	30	30	0	0	1	30	1	30	6.24e-11	60
Tank_10346293_x11	piR-190103_x7	100	100	32	32	0	0	1	32	1	32	4.47e-12	63.9
Tank_10346535_x11	piR-11355_x1	100	100	32	32	0	0	1	32	1	32	4.47e-12	63.9
Tank_10483278_x10	piR-239732_x7	100	100	30	30	0	0	1	30	1	30	6.24e-11	60
Tank_10501008_x10	piR-262431_x3	100	100	30	30	0	0	1	30	1	30	6.24e-11	60
Tank_10582518_x10	piR-114049_x44	100	100	31	31	0	0	1	31	1	31	1.67e-11	61.9
Tank_10693308_x10	piR-6158_x1	100	100	30	30	0	0	1	30	1	30	6.24e-11	60
Tank_10836701_x9	piR-69841_x4	100	100	31	31	0	0	1	31	1	31	1.67e-11	61.9
Tank_10883609_x9	piR-257158_x36	100	100	31	31	0	0	1	31	1	31	1.67e-11	61.9
Tank_10933568_x9	piR-128157_x5	100	100	30	30	0	0	1	30	1	30	6.24e-11	60
Tank_10955555_x9	piR-13301_x1	100	100	30	30	0	0	1	30	1	30	6.24e-11	60
Tank_11104136_x9	piR-267571_x15	100	100	30	30	0	0	1	30	1	30	6.24e-11	60
Tank_11150657_x9	piR-120905_x1	100	100	27	27	0	0	1	27	1	27	3.17e-09	54
Tank_11420051_x8	piR-192153_x3	100	100	31	31	0	0	1	31	1	31	1.67e-11	61.9
Tank_11459915_x8	piR-237982_x1	100	100	31	31	0	0	1	31	1	31	1.67e-11	61.9
Tank_11571307_x8	piR-106893_x1	100	100	32	32	0	0	1	32	1	32	4.47e-12	63.9
Tank_11588771_x8	piR-240161_x21	100	100	31	31	0	0	1	31	1	31	1.67e-11	61.9
Tank_11717500_x7	piR-159705_x1	100	100	30	30	0	0	1	30	1	30	6.24e-11	60
Tank_11739116_x7	piR-26206_x12	100	100	32	32	0	0	1	32	1	32	4.47e-12	63.9
Tank_11755342_x7	piR-155233_x1	100	100	30	30	0	0	1	30	1	30	6.24e-11	60
Tank_11774004_x7	piR-262753_x6	100	100	30	30	0	0	1	30	1	30	6.24e-11	60
Tank_11828905_x7	piR-124014_x1	100	100	32	32	0	0	1	32	1	32	4.47e-12	63.9
Tank_11833427_x7	piR-273687_x2	100	100	32	32	0	0	1	32	1	32	4.47e-12	63.9
Tank_11854630_x7	piR-17281_x80	100	100	32	32	0	0	1	32	1	32	4.47e-12	63.9
Tank_11940331_x7	piR-265728_x1	100	100	26	26	0	0	1	26	1	26	1.16e-08	52
Tank_12034649_x7	piR-203311_x2	100	100	30	30	0	0	1	30	1	30	6.24e-11	60
Tank_12083789_x7	piR-239865_x2	100	100	31	31	0	0	1	31	1	31	1.67e-11	61.9
Tank_12247755_x6	piR-271894_x1168	100	100	30	30	0	0	1	30	1	30	6.24e-11	60
Tank_12371949_x6	piR-134284_x1	100	100	32	32	0	0	1	32	1	32	4.47e-12	63.9
Tank_12464055_x6	piR-167074_x9	100	100	32	32	0	0	1	32	1	32	4.47e-12	63.9
Tank_12514221_x6	piR-96110_x2	100	100	32	32	0	0	1	32	1	32	4.47e-12	63.9
Tank_12577101_x6	piR-250636_x4	100	100	30	30	0	0	1	30	1	30	6.24e-11	60
Tank_12613569_x6	piR-39781_x3	100	100	32	32	0	0	1	32	1	32	4.47e-12	63.9
Tank_12940498_x5	piR-163122_x4	100	100	32	32	0	0	1	32	1	32	4.47e-12	63.9
Tank_12957988_x5	piR-146257_x1	100	100	31	31	0	0	1	31	1	31	1.67e-11	61.9
Tank_13143463_x5	piR-242424_x2	100	100	32	32	0	0	1	32	1	32	4.47e-12	63.9
Tank_13158828_x5	piR-255478_x14	100	100	32	32	0	0	1	32	1	32	4.47e-12	63.9
Tank_13215278_x5	piR-97710_x3	100	100	32	32	0	0	1	32	1	32	4.47e-12	63.9
Tank_13337705_x4	piR-18512_x2	100	100	32	32	0	0	1	32	1	32	4.47e-12	63.9
Tank_13378909_x4	piR-160204_x23320	100	100	32	32	0	0	1	32	1	32	4.47e-12	63.9
Tank_13447481_x4	piR-32877_x1	100	100	29	29	0	0	1	29	1	29	2.32e-10	58
Tank_13478349_x4	piR-186388_x1	100	100	28	28	0	0	1	28	1	28	8.60e-10	56
Tank_13540337_x4	piR-160510_x3	100	100	32	32	0	0	1	32	1	32	4.47e-12	63.9
Tank_13672113_x4	piR-220724_x29	100	100	31	31	0	0	1	31	1	31	1.67e-11	61.9
Tank_13720133_x4	piR-182362_x38	100	100	32	32	0	0	1	32	1	32	4.47e-12	63.9
Tank_13790421_x4	piR-33810_x1	100	100	30	30	0	0	1	30	1	30	6.24e-11	60
Tank_13817949_x4	piR-221084_x1	100	100	29	29	0	0	1	29	1	29	2.32e-10	58
Tank_13992600_x3	piR-263471_x1	100	100	27	27	0	0	1	27	1	27	3.17e-09	54
Tank_14001924_x3	piR-123584_x4	100	100	30	30	0	0	1	30	1	30	6.24e-11	60
Tank_14014332_x3	piR-71070_x1	100	100	31	31	0	0	1	31	1	31	1.67e-11	61.9
Tank_14037078_x3	piR-153388_x12	100	100	30	30	0	0	1	30	1	30	6.24e-11	60
Tank_14048466_x3	piR-233347_x1	100	100	30	30	0	0	1	30	1	30	6.24e-11	60
Tank_14048676_x3	piR-276271_x5	100	100	25	25	0	0	1	25	1	25	4.25e-08	50.1
Tank_14090742_x3	piR-146579_x13	100	100	32	32	0	0	1	32	1	32	4.47e-12	63.9
Tank_14238108_x3	piR-257302_x1	100	100	28	28	0	0	1	28	1	28	8.60e-10	56
Tank_14288277_x3	piR-256178_x52	100	100	31	31	0	0	1	31	1	31	1.67e-11	61.9
Tank_14318628_x3	piR-109658_x1	100	100	32	32	0	0	1	32	1	32	4.47e-12	63.9
Tank_14355519_x3	piR-275356_x7	100	100	30	30	0	0	1	30	1	30	6.24e-11	60
Tank_14361381_x3	piR-104599_x9	100	100	31	31	0	0	1	31	1	31	1.67e-11	61.9
Tank_14367405_x3	piR-17492_x24	100	100	32	32	0	0	1	32	1	32	4.47e-12	63.9
Tank_14397282_x3	piR-237112_x4	100	100	32	32	0	0	1	32	1	32	4.47e-12	63.9
Tank_14403999_x3	piR-101791_x3	100	100	31	31	0	0	1	31	1	31	1.67e-11	61.9
Tank_14426154_x3	piR-273655_x1	100	100	31	31	0	0	1	31	1	31	1.67e-11	61.9
Tank_14528440_x2	piR-276631_x5	100	100	28	28	0	0	1	28	1	28	8.60e-10	56
Tank_14546154_x2	piR-254709_x1130	100	100	32	32	0	0	1	32	1	32	4.47e-12	63.9
Tank_14551052_x2	piR-218138_x1	100	100	32	32	0	0	1	32	1	32	4.47e-12	63.9
Tank_14608710_x2	piR-127163_x27	100	100	29	29	0	0	1	29	1	29	2.32e-10	58
Tank_14615554_x2	piR-138835_x18	100	100	30	30	0	0	1	30	1	30	6.24e-11	60
Tank_14634150_x2	piR-223100_x1	100	100	29	29	0	0	1	29	1	29	2.32e-10	58
Tank_14683932_x2	piR-251178_x1	100	100	26	26	0	0	1	26	1	26	1.16e-08	52
Tank_14710864_x2	piR-206888_x2	100	100	27	27	0	0	1	27	1	27	3.17e-09	54
Tank_14728544_x2	piR-118691_x3	100	100	32	32	0	0	1	32	1	32	4.47e-12	63.9
Tank_14777016_x2	piR-258575_x1	100	100	29	29	0	0	1	29	1	29	2.32e-10	58
Tank_14876032_x2	piR-66240_x5	100	100	28	28	0	0	1	28	1	28	8.60e-10	56
Tank_14900548_x2	piR-177054_x1	100	100	26	26	0	0	1	26	1	26	1.16e-08	52
Tank_14910794_x2	piR-103444_x1	100	100	27	27	0	0	1	27	1	27	3.17e-09	54
Tank_14921198_x2	piR-252238_x12	100	100	30	30	0	0	1	30	1	30	6.24e-11	60
Tank_14931098_x1	piR-188233_x1	100	100	29	29	0	0	1	29	1	29	2.32e-10	58
Tank_14938324_x1	piR-235158_x1	100	100	25	25	0	0	1	25	1	25	4.25e-08	50.1
Tank_14949835_x1	piR-273117_x1	100	100	26	26	0	0	1	26	1	26	1.16e-08	52
Tank_14966403_x1	piR-127891_x1	100	100	30	30	0	0	1	30	1	30	6.24e-11	60
Tank_14994314_x1	piR-19281_x2	100	100	30	30	0	0	1	30	1	30	6.24e-11	60
Tank_15019940_x1	piR-204164_x3	100	100	31	31	0	0	1	31	1	31	1.67e-11	61.9
Tank_15025173_x1	piR-23676_x1	100	100	30	30	0	0	1	30	1	30	6.24e-11	60
Tank_15077258_x1	piR-160596_x1	100	100	31	31	0	0	1	31	1	31	1.67e-11	61.9
Tank_15124834_x1	piR-76186_x1	100	100	30	30	0	0	1	30	1	30	6.24e-11	60
Tank_15129839_x1	piR-35520_x4	100	100	32	32	0	0	1	32	1	32	4.47e-12	63.9
Tank_15131000_x1	piR-170230_x1	100	100	30	30	0	0	1	30	1	30	6.24e-11	60
Tank_15135738_x1	piR-181917_x1	100	100	26	26	0	0	1	26	1	26	1.16e-08	52
Tank_15152624_x1	piR-39795_x5	100	100	32	32	0	0	1	32	1	32	4.47e-12	63.9
Tank_15181499_x1	piR-255204_x28	100	100	30	30	0	0	1	30	1	30	6.24e-11	60
Tank_15198477_x1	piR-259991_x4	100	100	27	27	0	0	1	27	1	27	3.17e-09	54
Tank_15222311_x1	piR-104011_x13	100	100	30	30	0	0	1	30	1	30	6.24e-11	60
Tank_15228476_x1	piR-102539_x1	100	100	28	28	0	0	1	28	1	28	8.60e-10	56
Tank_15243513_x1	piR-65883_x2	100	100	28	28	0	0	1	28	1	28	8.60e-10	56
Tank_15255096_x1	piR-208216_x2	100	100	28	28	0	0	1	28	1	28	8.60e-10	56
Tank_15266826_x1	piR-147590_x1	100	100	30	30	0	0	1	30	1	30	6.24e-11	60
Tank_15319146_x1	piR-261331_x3	100	100	32	32	0	0	1	32	1	32	4.47e-12	63.9
Tank_15325276_x1	piR-255490_x28	100	100	30	30	0	0	1	30	1	30	6.24e-11	60

### Sheet: Aquaculture
qseqid(Query Seq-id)	sseqid(Subject Seq-id)	pident(Percentage of identical matches)	qcovs(Query Coverage Per Subject)	length	slen(subject length）	mismatch	gapopen(Number of gap openings)	qstart(Start of alignment in query)	qend(End of alignment in query)	sstart(Start of alignment in subject)	send(End of alignment in subject)	evalue	bitscore
AM1_11273437_x1	piR-266317_x1	100	100	31	31	0	0	1	31	1	31	1.67e-11	61.9
AM1_11661721_x1	piR-70314_x7823	100	100	32	32	0	0	1	32	1	32	4.47e-12	63.9
AM1_11920151_x1	piR-247610_x11	100	100	28	28	0	0	1	28	1	28	8.60e-10	56
AM1_12082214_x1	piR-195761_x143	100	100	32	32	0	0	1	32	1	32	4.47e-12	63.9
AM1_12687184_x1	piR-178596_x1	100	100	28	28	0	0	1	28	1	28	8.60e-10	56
PM1_5450166_x2	piR-120175_x3038	100	100	32	32	0	0	1	32	1	32	4.47e-12	63.9
PM1_5990991_x1	piR-185065_x1	100	100	28	28	0	0	1	28	1	28	8.60e-10	56
PM2_2428699_x13	piR-70314_x7823	100	100	32	32	0	0	1	32	1	32	4.47e-12	63.9
